# Reactivation of the X-linked *Nexmif* Gene Corrects Mosaic NEXMIF Deficiency in Heterozygous Female Mice

**DOI:** 10.1101/2025.11.29.691251

**Authors:** KathrynAnn Merth, Heng-Ye Man

## Abstract

We have previously demonstrated that heterozygous (HET) female mice lacking one copy of the X-linked gene *Nexmif* display autistic-like phenotypes, memory impairments, and deficits in synapse and neuron morphology. Due to random X Chromosome Inactivation (XCI), the HET mouse brain contains two populations of neurons: NEXMIF-expressing cells (wildtype, WT) and NEXMIF-lacking cells (knockout, KO). Interestingly, because KO cells contain a normal WT copy of *Nexmif* on the inactivated X chromosome (Xi), we wondered whether the silenced Xi-*Nexmif* could be reactivated to restore NEXMIF expression in neurons as a strategy to correct this mosaic deficiency in HET mice. To this end, we first tested pharmacological inhibition of XCI maintenance and found that intracortical administration of the DNA methylation inhibitor 5-aza-2’-deoxycytidine combined with resveratrol (Aza+Resveratrol) increased NEXMIF expression in HET mice. Using a gene-specific approach, we developed a *NEXMIF*-targeted CRISPR activation (CRISPRa) system and found that it selectively increases *NEXMIF* transcription in human female cells and *in vivo* in WT female mice with minimal off-target effects. Importantly, CRISPRa restored NEXMIF expression in the KO neurons of HET primary cultures, effectively correcting XCI-driven mosaicism. These findings demonstrate that pharmacological- and especially CRISPRa-mediated reactivation of the Xi may serve as a strategy for the reversal of neuronal and behavioral impairments in *Nexmif* HET conditions.
