## Supplementary Table 1 for "Reactivation of the X-linked *Nexmif* Gene Corrects Mosaic NEXMIF Deficiency in Heterozygous Female Mice"

### Sheet: Sheet1
	RT-qPCR Primers
	Gene	Forward Sequence (5’ -> 3’)	Reverse Sequence (5’ -> 3’)
	NEXMIF Human	AGGCAATAACGGACCGACAC	ATTGTAGTCGGAATCCCTCAGT
	Nexmif Mouse	CCACAAGGATGAGGCTGGAACA	GTCTTTCTGGAAAATGTGAGTCTC
	GRIA1 Human	GGATGCTCTTTCAGGACCTGGA	GTAGTGGTAGCCGATGCCATTC
	Gria1 Mouse	CCTACATCGTCACGACTATCCTC	AGTTCCACGCAGTAGCCCTCAT
	MECP2 Human	TGAAGGCTGGACACGGAAGCTT	CAGGGATGTGTCGCCTACCTTT
	Mecp2 Mouse	CAAAGGAAGTCTGGCCGATCTG	CATTAGGGTCCAAGGAGGTGTC
	ATRX Human	ACGGCGTTAGTGGTTTGTCCTC	GCAGCATGTAGCTTCTCTCCTG
	Atrx Mouse	AGAAATTGAGGATGCTTCACC	TGAACCTGGGGACTTCTTTG
	GAPDH Human	GTCTCCTCTGACTTCAACAGCG	ACCACCCTGTTGCTGTAGCCAA
	Gapdh Mouse	TGAGGCCGGTGCTGAGTATGTCG	CCACAGTCTTCTGGGTGGCAGTG
	Supplementary Table 1
	List of forward and reverse primers used for mRNA quantification.
